# Dissecting heterogeneous cell populations across drug and disease conditions with PopAlign

**DOI:** 10.1101/421354

**Authors:** Sisi Chen, Jong H. Park, Tiffany Tsou, Paul Rivaud, Emeric Charles, John Haliburton, Flavia Pichiorri, Matt Thomson

**Affiliations:** Division of Biology and Biological Engineering, California Institute of Technology. Pasadena, California, 91125, USA; Department of Molecular and Cell Biology, University of California - Berkeley, Berkeley. CA 94720, USA; Augmenta Bioworks Inc. 3475 Edison Way, Suite K, Menlo Park. CA 94025; Beckman Center for Single-cell Profiling and Engineering. Pasadena, California, 91125, USA; Department of Hematologic Malignancies Translational Science, City of Hope. Monrovia, California, 91016, USA

## Abstract

Single-cell measurement techniques can now probe gene expression in heterogeneous cell populations from the human body across a range of environmental and physiological conditions. However, new mathematical and computational methods are required to represent and analyze gene expression changes that occur in complex mixtures of single cells as they respond to signals, drugs, or disease states. Here, we introduce a mathematical modeling platform, PopAlign, that automatically identifies subpopulations of cells within a heterogeneous mixture, and tracks gene expression and cell abundance changes across subpopulations by constructing and comparing probabilistic models. Probabilistic models provide a low-error, compressed representation of single cell data that enables efficient large-scale computations. We apply PopAlign to analyze the impact of 40 different immunomodulatory compounds on a heterogeneous population of donor-derived human immune cells as well as patient-specific disease signatures in multiple myeloma. PopAlign scales to comparisons involving tens to hundreds of samples, enabling large-scale studies of natural and engineered cell populations as they respond to drugs, signals or physiological change.
