## Supplementary material for "Dissecting heterogeneous cell populations across drug and disease conditions with PopAlign": SI_File1_DrugScreen_DEgenes

### Sheet: degenes_by_celltype
drug	celltype	sign	ngenes	genes
Meprednisone	T cells	up	35	SRGN,CD2,NEAT1,SEC61B,CXCR4,GPX4,AES,VIM,LDHB,MALAT1,GLTSCR2,CIRBP,MT-ND3,TSC22D3,HLA-C,HLA-E,S100A11,ZFAS1,MT-ATP6,MT-ND2,TOMM7,S100A10,NACA,MT-CO1,TMEM66,TXNIP,MT-CYB,EEF1A1,FTH1,EIF1,IL7R,GNB2L1,MT-ND4,TPT1,BTG1
Meprednisone	T cells	down	34	TMSB4X,TMSB10,ACTB,CD52,FTL,SH3BGRL3,EEF1D,MT-CO2,FAU,HLA-A,S100A6,PTMA,HLA-B,MT-CO3,PPP1R14B,EEF1B2,CYBA,CCL5,CD74,B2M,HINT1,ACTG1,EIF3F,LTB,CD37,PTPRC,EMP3,LIMD2,N4BP2L2,C12ORF57,IL32,GSTP1,CSTB,H1FX
Meprednisone	Monocytes	up	14	FBP1,AIF1,C1ORF162,TXNIP,CEBPD,S100A4,GPX1,TSC22D3,CD163,CD81,LPL,ALOX5AP,SAT1,MT2A
Meprednisone	Monocytes	down	15	C15ORF48,IL8,SLC7A11,IL1RN,MFSD12,CCL3,PLAUR,JUN,IER2,PLA2G7,TXN,CSF1,BCL2A1,C3,LYZ
Meprednisone	overlap	up	2	TSC22D3,TXNIP
Meprednisone	overlap	down	0
Dexrazoxane HCl (ICRF-187, ADR-529)	T cells	up	90	TSTD1,CRIP1,RGCC,CCL22,C15ORF48,C9ORF142,HLA-DRB5,ISG20,STK17A,CLDND1,SLC7A11,ZFP36L1,BIRC3,ANXA6,HLA-DPA1,GYPC,SOD2,S100A4,RAB9A,HLA-DPB1,GPR183,CCR7,PIM3,IER2,SAMSN1,MARCKS,PLA2G7,NPC2,IL8,EIF4A2,CD3E,STK4,PNISR,MARCKSL1,CYP1B1,NUB1,MFSD12,CORO1A,LYZ,EMP3,HSP90B1,NEAT1,CYTIP,HLA-DRB1,NFKBIA,LGALS3,GSTP1,SAT1,GPX1,SRGN,S100A10,ACTB,CD63,TYROBP,MT-ND3,ZFAS1,PSMB9,FABP5,PNRC1,CD74,MT-ATP6,TXN,LGAL…
Dexrazoxane HCl (ICRF-187, ADR-529)	T cells	down	44	HLA-B,EEF1B2,TPT1,MT-CO2,FAU,MT-CO3,NACA,PTMA,C12ORF57,TMSB4X,HLA-E,EEF1A1,GNB2L1,CCL5,HINT1,MALAT1,PTPRC,CD52,H1FX,TOMM7,SRSF5,EIF3F,LIMD2,CIRBP,GLTSCR2,ANXA1,YPEL3,RABAC1,HLA-DRA,CD37,N4BP2L2,IRF1,IL7R,LTB,PTPRCAP,CD3D,MZT2A,IL32,CXCR4,CD81,PPP2R5C,HLA-DQA1,DDX24,RARRES3
Dexrazoxane HCl (ICRF-187, ADR-529)	Monocytes	up	0
Dexrazoxane HCl (ICRF-187, ADR-529)	Monocytes	down	0
Dexrazoxane HCl (ICRF-187, ADR-529)	overlap	up	0
Dexrazoxane HCl (ICRF-187, ADR-529)	overlap	down	0
Etodolac	T cells	up	27	LTB,ZFAS1,PNRC1,MT-ND2,BTG1,PPP1R14B,HINT1,SH3BGRL3,MT-ND3,NACA,CD52,EIF1,MT-ND4,B2M,MT-ATP6,TMEM66,FAU,TOMM7,HLA-C,GNB2L1,ACTG1,VIM,HLA-A,MT-CYB,HLA-B,TPT1,PTMA
Etodolac	T cells	down	20	TMSB10,FTL,ACTB,EEF1B2,TMSB4X,MT-CO1,FTH1,MT-CO2,EEF1A1,CIRBP,EEF1D,CCL5,MT-CO3,CYBA,PTPRC,CD74,HLA-E,MALAT1,NEAT1,SRSF5
Etodolac	Monocytes	up	0
Etodolac	Monocytes	down	0
Etodolac	overlap	up	0
Etodolac	overlap	down	0
Phenylbutazone	T cells	up	40	VAMP2,STK4,OCIAD2,AES,HLA-DPA1,YPEL3,NEAT1,GSTP1,CORO1A,S100A10,PNRC1,GPX4,PSMB9,MT-ND2,GLTSCR2,TMEM66,LIMD2,ZFAS1,B2M,SRSF5,MALAT1,ACTG1,BTG1,HLA-E,EEF1A1,VIM,IL7R,NACA,TOMM7,HINT1,HLA-C,MT-CO3,MT-ATP6,FAU,MT-ND3,MT-CYB,EEF1B2,EIF1,TPT1,MT-ND4
Phenylbutazone	T cells	down	31	HLA-A,ACTB,FTL,PTMA,TMSB4X,TMSB10,GNB2L1,HLA-B,EEF1D,SH3BGRL3,MT-CO1,CD52,MT-CO2,FTH1,CYBA,CIRBP,S100A6,CCL5,PPP1R14B,EIF3F,CD74,PTPRC,EMP3,LTB,C12ORF57,N4BP2L2,S100A11,SEC61B,CD37,ARGLU1,SRGN
Phenylbutazone	Monocytes	up	0
Phenylbutazone	Monocytes	down	0
Phenylbutazone	overlap	up	0
Phenylbutazone	overlap	down	0
Pomalidomide	T cells	up	53	STK4,STK17A,EMP3,CD2,LEPROTL1,H1FX,GYPC,PRDX1,SRSF5,CD3D,TYROBP,CSTB,SRGN,SEC61B,NEAT1,AES,ARGLU1,GPX1,MALAT1,S100A10,TXN,PSMB9,ZFAS1,BTG1,S100A6,CD63,GSTP1,GPX4,PNISR,MT-ND2,TMEM66,ACTG1,HINT1,SH3BGRL3,PNRC1,TPT1,NACA,FTL,EEF1B2,LDHB,MT-CYB,C12ORF57,FTH1,TMSB10,MT-ND3,TOMM7,S100A11,MT-ND4,FAU,MT-CO1,HLA-C,MT-ATP6,VIM
Pomalidomide	T cells	down	28	MT-CO2,HLA-E,TMSB4X,PTMA,CCL5,ACTB,EIF1,EEF1D,HLA-A,HLA-B,CYBA,GNB2L1,CD52,MT-CO3,PPP1R14B,EEF1A1,B2M,LIMD2,CD74,PTPRCAP,CIRBP,EIF3F,IL7R,PTPRC,N4BP2L2,LTB,GLTSCR2,CXCR4
Pomalidomide	Monocytes	up	3	TXN,ACP5,S100A6
Pomalidomide	Monocytes	down	4	TMSB4X,SRGN,FABP5,ACTB
Pomalidomide	overlap	up	2	S100A6,TXN
Pomalidomide	overlap	down	2	ACTB,TMSB4X
Budesonide	T cells	up	33	RABAC1,NEAT1,GLTSCR2,CD3D,GYPC,OCIAD2,ZFAS1,EIF3F,N4BP2L2,CXCR4,ISG20,AES,MALAT1,HLA-E,MT-ND2,TMEM66,TOMM7,EEF1B2,PPP1R14B,MT-ATP6,MT-CYB,FAU,MT-ND3,FTL,EIF1,TSC22D3,BTG1,GNB2L1,NACA,MT-ND4,IL7R,TPT1,TXNIP
Budesonide	T cells	down	43	TMSB4X,ACTB,HLA-B,HLA-C,EEF1D,MT-CO1,S100A6,TMSB10,MT-CO2,CCL5,B2M,FTH1,CD74,CYBA,CIRBP,CD52,HLA-A,SH3BGRL3,PTPRC,PTMA,LTB,HINT1,MT-CO3,ACTG1,EEF1A1,LIMD2,VIM,CD37,S100A11,HLA-DRA,IL32,GPX4,SEC61B,PTPRCAP,C12ORF57,EMP3,SRSF5,HLA-DRB1,GSTP1,H1FX,NKG7,RARRES3,HLA-DPA1
Budesonide	Monocytes	up	43	S100A9,NACA,IFITM2,CORO1A,HLA-A,HLA-E,ANXA1,PTMA,S100A6,ZFAS1,RABAC1,MMP19,TMEM66,LPL,IL1R2,VSIG4,MT2A,GSTP1,NEAT1,FAU,GNB2L1,RNASE1,ADORA3,AIF1,TSC22D3,GLUL,EEF1A1,CALR,TXNIP,CD81,TPT1,GPX1,HSPA5,S100A4,THBS1,MS4A6A,ALOX5AP,CEBPD,C1ORF162,MS4A4A,HSP90B1,SAT1,CD163
Budesonide	Monocytes	down	60	C15ORF48,MMP9,CYBB,LIPA,MFSD12,CSTB,ITGB2,PLAUR,IL1RN,SLC7A11,S100A11,LST1,CD9,BCL2A1,PRDX1,CD63,VIM,HLA-DRB1,C3,HLA-DRA,RGCC,CCL3,PLA2G7,IL8,CD52,PLEK,HLA-DPA1,HCST,PPP1R14B,MATK,CD74,FTH1,TMSB10,CSF1,GSN,CYBA,TXN,LYZ,JUN,FBP1,CLEC5A,ACTB,LGALS3,PIM3,SPP1,ACP5,GLRX,TM4SF19,HLA-DRB5,PTPRC,CHI3L1,RP11-20G13.3,CLEC12A,FABP5,SOD2,HLA-DPB1,IER2,FCN1,ACTG1,SH3BGRL3
Budesonide	overlap	up	11	FAU,GNB2L1,HLA-E,NACA,NEAT1,RABAC1,TMEM66,TPT1,TSC22D3,TXNIP,ZFAS1
Budesonide	overlap	down	14	ACTB,ACTG1,CD52,CD74,CYBA,FTH1,HLA-DPA1,HLA-DRA,HLA-DRB1,PTPRC,S100A11,SH3BGRL3,TMSB10,VIM
Loteprednol etabonate	T cells	up	49	PNRC1,HSPA5,CALR,PRDX1,CTSD,YPEL3,CYP1B1,H1FX,GSTP1,ZFP36L2,HSP90B1,LYZ,NFKBIA,CD63,SRGN,C12ORF57,SAT1,S100A4,CSTB,TXN,GLTSCR2,TYROBP,MT-ND2,GPX1,TSC22D3,ZFAS1,LGALS3,S100A10,GPX4,S100A6,EEF1A1,IL7R,MT-CO1,TMEM66,EEF1B2,MT-ND3,VIM,HLA-E,FTH1,S100A11,TPT1,GNB2L1,FTL,MT-ND4,EIF1,TMSB10,TXNIP,BTG1,NEAT1
Loteprednol etabonate	T cells	down	44	HLA-B,ACTB,PTMA,TMSB4X,CCL5,CD52,MT-CO3,MT-ATP6,FAU,HLA-A,B2M,SH3BGRL3,MT-CYB,EEF1D,MALAT1,HINT1,PTPRC,HLA-C,MT-CO2,PPP1R14B,CYBA,NACA,ACTG1,LIMD2,LTB,LDHB,TOMM7,SRSF5,EIF3F,CIRBP,N4BP2L2,IL32,SEC61B,PTPRCAP,CD74,NKG7,CORO1A,CD37,HLA-DPA1,ANXA1,EIF4A2,RABAC1,PSMB9,HLA-DRA
Loteprednol etabonate	Monocytes	up	39	GNB2L1,HLA-E,CORO1A,FOS,S100A6,GLUL,NEAT1,RABAC1,S100A9,FAU,IL1R2,TMEM66,TSC22D3,EEF1A1,ADORA3,PTMA,GSTP1,MMP19,MT2A,RNASE1,AIF1,LPL,TXNIP,GPX1,TPT1,CD81,VSIG4,THBS1,CALR,MS4A6A,MS4A4A,CEBPD,C1ORF162,S100A4,ALOX5AP,HSPA5,HSP90B1,SAT1,CD163
Loteprednol etabonate	Monocytes	down	50	C15ORF48,MMP9,MFSD12,S100A11,SLC7A11,CSTB,ITGB2,CD63,BCL2A1,CD9,TXN,LIPA,FTH1,CYBB,VIM,PRDX1,IL1RN,PLAUR,LYZ,PLA2G7,C3,HLA-DRB1,HLA-DRA,LST1,CYBA,CD52,CCL3,CD74,LGALS3,RGCC,MATK,CSF1,GSN,CLEC5A,ACP5,IL8,PLEK,HCST,JUN,RP11-20G13.3,TMSB10,HLA-DPA1,PPP1R14B,CHI3L1,PIM3,HLA-DPB1,GLRX,CLEC12A,SPP1,FBP1
Loteprednol etabonate	overlap	up	16	CALR,EEF1A1,GNB2L1,GPX1,GSTP1,HLA-E,HSP90B1,HSPA5,NEAT1,S100A4,S100A6,SAT1,TMEM66,TPT1,TSC22D3,TXNIP
Loteprednol etabonate	overlap	down	6	CD52,CD74,CYBA,HLA-DPA1,HLA-DRA,PPP1R14B
CTRL6	T cells	up	0
CTRL6	T cells	down	0
CTRL6	Monocytes	up	0
CTRL6	Monocytes	down	0
CTRL6	overlap	up	0
CTRL6	overlap	down	0
Betamethasone Valerate	T cells	up	30	GLTSCR2,YPEL3,S100A10,NEAT1,AES,S100A11,TMEM66,EEF1B2,CYBA,HLA-E,N4BP2L2,TSC22D3,SRSF5,MT-ND3,LEPROTL1,MALAT1,TOMM7,NACA,VIM,MT-ND2,MT-CO3,TPT1,MT-CYB,MT-ND4,FAU,BTG1,EIF1,FTL,TXNIP,IL7R
Betamethasone Valerate	T cells	down	41	TMSB4X,ACTB,HLA-B,CD52,SH3BGRL3,EEF1D,CCL5,PTMA,TMSB10,HLA-A,MT-CO2,FTH1,ACTG1,PTPRC,CIRBP,B2M,HINT1,GNB2L1,HLA-C,CD74,MT-CO1,EIF3F,LTB,EEF1A1,EMP3,MT-ATP6,C12ORF57,S100A6,CD37,PPP1R14B,LIMD2,GSTP1,ARGLU1,GPX4,CORO1A,HLA-DRB1,DDX24,HLA-DRA,PTPRCAP,CSTB,NKG7
Betamethasone Valerate	Monocytes	up	35	TMEM66,S100A9,RABAC1,CORO1A,S100A6,GSTP1,FAU,NEAT1,ADORA3,PTMA,GLUL,MMP19,EEF1A1,MT2A,LPL,CD81,TSC22D3,AIF1,CALR,TXNIP,TPT1,THBS1,RNASE1,GPX1,VSIG4,HSPA5,MS4A6A,S100A4,C1ORF162,CEBPD,MS4A4A,ALOX5AP,HSP90B1,SAT1,CD163
Betamethasone Valerate	Monocytes	down	53	C15ORF48,MMP9,SLC7A11,CSTB,CD9,BCL2A1,MFSD12,PRDX1,FTH1,IL1RN,PLAUR,CYBB,ITGB2,S100A11,LIPA,HLA-DRB1,LYZ,C3,CD63,HLA-DRA,TXN,VIM,CCL3,IL8,PLA2G7,LST1,CSF1,LGALS3,RGCC,CD74,HLA-DPA1,PLEK,MATK,CD52,CLEC5A,ACP5,HCST,CYBA,RP11-20G13.3,JUN,TMSB10,GLRX,PIM3,HLA-DRB5,CHI3L1,GSN,PPP1R14B,SPP1,HLA-DPB1,SOD2,TM4SF19,FBP1,CLEC12A
Betamethasone Valerate	overlap	up	6	FAU,NEAT1,TMEM66,TPT1,TSC22D3,TXNIP
Betamethasone Valerate	overlap	down	8	CD52,CD74,CSTB,FTH1,HLA-DRA,HLA-DRB1,PPP1R14B,TMSB10
Febuxostat	T cells	up	32	PSMB9,CD63,LIMD2,SEC61B,MALAT1,ZFAS1,BTG1,GNB2L1,PPP1R14B,S100A11,GPX4,MT-ND2,EEF1A1,CD52,TOMM7,ACTG1,EIF1,FAU,FTH1,B2M,GLTSCR2,MT-CYB,MT-ND4,HLA-E,TMEM66,VIM,HLA-A,HLA-B,FTL,MT-ATP6,HLA-C,HINT1
Febuxostat	T cells	down	25	NACA,TMSB10,ACTB,TPT1,EEF1D,MT-ND3,MT-CO2,CYBA,TMSB4X,PTMA,MT-CO3,SH3BGRL3,CCL5,CIRBP,PTPRC,SRSF5,S100A6,MT-CO1,EEF1B2,EMP3,EIF3F,N4BP2L2,LDHB,CD37,H1FX
Febuxostat	Monocytes	up	0
Febuxostat	Monocytes	down	0
Febuxostat	overlap	up	0
Febuxostat	overlap	down	0
Sulfasalazine	T cells	up	34	NEAT1,SEC61B,PRMT2,TXN,RABAC1,RARRES3,SRSF5,LDHB,ZFAS1,PNRC1,TOMM7,S100A11,CYBA,S100A10,EEF1A1,BTG1,MALAT1,GSTP1,EEF1B2,PTMA,GNB2L1,MT-ND4,HLA-C,HLA-E,PPP1R14B,B2M,NACA,MT-CYB,TMEM66,ACTG1,HLA-A,EIF1,TMSB4X,VIM
Sulfasalazine	T cells	down	31	FAU,FTL,TMSB10,HLA-B,TPT1,MT-ATP6,CCL5,MT-CO1,MT-ND3,SH3BGRL3,S100A6,EEF1D,MT-CO3,FTH1,MT-CO2,CIRBP,ACTB,CD52,HINT1,MT-ND2,PTPRC,IL7R,CD74,EIF3F,LIMD2,PTPRCAP,C12ORF57,CD37,SRGN,N4BP2L2,IL32
Sulfasalazine	Monocytes	up	0
Sulfasalazine	Monocytes	down	0
Sulfasalazine	overlap	up	0
Sulfasalazine	overlap	down	0
CTRL2	T cells	up	46	SRSF5,RABAC1,HLA-DRA,LEPROTL1,NFKBIA,PNISR,PRDX1,CD3D,SEC61B,ARGLU1,GLTSCR2,MZT2A,CD63,OCIAD2,H1FX,CORO1A,NEAT1,PNRC1,IL32,LDHB,ZFAS1,GNB2L1,BTG1,HINT1,MT-ND3,ACTG1,MT-CYB,MALAT1,S100A6,HLA-E,TOMM7,IL7R,VIM,EIF1,B2M,MT-ND4,FTL,HLA-C,EEF1A1,FAU,SH3BGRL3,FTH1,TMEM66,MT-ATP6,TMSB4X,NACA
CTRL2	T cells	down	30	MT-CO1,HLA-B,TPT1,ACTB,PTMA,MT-CO3,MT-CO2,HLA-A,MT-ND2,TMSB10,CYBA,CD52,S100A11,EEF1D,PPP1R14B,EEF1B2,PTPRC,CCL5,EIF3F,CIRBP,LTB,CD37,LIMD2,CD74,PTPRCAP,EMP3,C12ORF57,N4BP2L2,PSMB9,SRGN
CTRL2	Monocytes	up	4	PLA2G7,HLA-C,CYP1B1,FABP5
CTRL2	Monocytes	down	2	TPT1,FOS
CTRL2	overlap	up	1	HLA-C
CTRL2	overlap	down	1	TPT1
Flurbiprofen	T cells	up	41	PNISR,HLA-DRB1,GPX4,HLA-DRA,PRDX1,TXN,CORO1A,CD74,SEC61B,NKG7,S100A6,HLA-E,HLA-DPB1,PNRC1,MT-ND2,TOMM7,IL32,MALAT1,PTPRCAP,PPP1R14B,BTG1,CCL5,B2M,SRSF5,GSTP1,EEF1A1,VIM,ACTG1,HLA-A,EEF1B2,HLA-C,NACA,HINT1,MT-ND4,FTH1,MT-CYB,TPT1,EIF1,FAU,HLA-B,TMSB4X
Flurbiprofen	T cells	down	27	ACTB,TMSB10,FTL,SH3BGRL3,CYBA,MT-CO1,EEF1D,PTMA,GNB2L1,MT-ND3,MT-CO2,CIRBP,MT-CO3,LIMD2,MT-ATP6,PTPRC,CD52,NEAT1,S100A11,EIF3F,LTB,IL7R,H1FX,CSTB,N4BP2L2,ZFAS1,LDHB
Flurbiprofen	Monocytes	up	0
Flurbiprofen	Monocytes	down	0
Flurbiprofen	overlap	up	0
Flurbiprofen	overlap	down	0
Mianserin HCl	T cells	up	34	H1FX,SRSF5,CCR7,LDHB,ZFAS1,YPEL3,SEC61B,S100A10,MALAT1,NEAT1,TOMM7,S100A11,NACA,VIM,IL7R,MT-ND4,HLA-C,MT-ND3,MT-CO2,EEF1B2,FTH1,MT-CYB,EEF1A1,BTG1,HLA-E,B2M,HINT1,EIF1,MT-ATP6,TMEM66,HLA-A,GNB2L1,TPT1,TMSB4X
Mianserin HCl	T cells	down	25	FAU,TMSB10,EEF1D,HLA-B,MT-CO3,SH3BGRL3,MT-CO1,CD52,ACTB,CCL5,FTL,PTMA,CIRBP,ACTG1,MT-ND2,PTPRC,PPP1R14B,CYBA,S100A6,EIF3F,CD74,N4BP2L2,CD37,HLA-DRB1,CSTB
Mianserin HCl	Monocytes	up	0
Mianserin HCl	Monocytes	down	0
Mianserin HCl	overlap	up	0
Mianserin HCl	overlap	down	0
Naproxen Sodium	T cells	up	38	EMP3,CD3E,CORO1A,GPX4,IL32,LDHB,MALAT1,HLA-E,SRSF5,NACA,RARRES3,BTG1,TMEM66,FTH1,B2M,MT-ND3,GLTSCR2,ACTG1,FAU,EEF1B2,S100A6,MT-ND2,TOMM7,IL7R,PPP1R14B,TPT1,GNB2L1,TMSB4X,CCL5,EIF1,VIM,MT-CYB,MT-CO3,MT-ND4,HLA-C,HLA-A,HLA-B,HINT1
Naproxen Sodium	T cells	down	26	ACTB,MT-CO1,TMSB10,FTL,EEF1D,SH3BGRL3,CYBA,EEF1A1,MT-ATP6,PTMA,CIRBP,CD52,MT-CO2,CD74,CD37,PTPRC,C12ORF57,NEAT1,S100A11,N4BP2L2,EIF3F,PTPRCAP,ZFAS1,RABAC1,GSTP1,HLA-DRA
Naproxen Sodium	Monocytes	up	0
Naproxen Sodium	Monocytes	down	0
Naproxen Sodium	overlap	up	0
Naproxen Sodium	overlap	down	0
CTRL4	T cells	up	48	MZT2A,CD3D,PSMB9,ANXA1,RARRES3,SEC61B,OCIAD2,PRDX1,N4BP2L2,HLA-DPA1,H1FX,CORO1A,APOBEC3G,CD3E,GPX4,GSTP1,GLTSCR2,PRMT2,S100A10,TMEM66,ZFAS1,MT-ND2,CYBA,GNB2L1,SRSF5,CCL5,PNRC1,BTG1,B2M,ACTG1,MALAT1,EEF1A1,HLA-C,MT-CYB,MT-ND3,TMSB4X,MT-CO2,PPP1R14B,MT-ATP6,TMSB10,EIF1,HINT1,MT-ND4,ACTB,HLA-A,VIM,MT-CO1,HLA-B
CTRL4	T cells	down	27	FAU,NACA,TPT1,FTL,FTH1,PTMA,MT-CO3,SH3BGRL3,CD52,S100A6,EEF1D,LDHB,CIRBP,HLA-E,CD74,EEF1B2,LTB,S100A11,LIMD2,TOMM7,PTPRC,IL32,CD37,IL7R,EIF3F,C12ORF57,HLA-DRB1
CTRL4	Monocytes	up	0
CTRL4	Monocytes	down	0
CTRL4	overlap	up	0
CTRL4	overlap	down	0
Triamcinolone Acetonide	T cells	up	34	GLTSCR2,EIF3F,LDHB,GPX4,OCIAD2,NEAT1,PNISR,CXCR4,SRSF5,AES,VIM,MALAT1,TMEM66,ZFAS1,S100A11,MT-ND3,EEF1B2,TSC22D3,HLA-E,TOMM7,MT-ND2,TPT1,EIF1,S100A10,MT-ND4,EEF1A1,GNB2L1,NACA,MT-CYB,FAU,MT-CO2,BTG1,TXNIP,IL7R
Triamcinolone Acetonide	T cells	down	39	TMSB4X,ACTB,MT-CO3,HLA-B,SH3BGRL3,CCL5,CD52,HLA-A,TMSB10,B2M,EEF1D,FTL,CYBA,PTMA,HINT1,FTH1,MT-ATP6,HLA-C,S100A6,CD74,PTPRC,ACTG1,PPP1R14B,MT-CO1,CIRBP,LTB,N4BP2L2,LIMD2,PTPRCAP,NKG7,CD3D,HLA-DRA,EMP3,HLA-DRB1,SRGN,ANXA1,IL32,CORO1A,SEC61B
Triamcinolone Acetonide	Monocytes	up	40	S100A9,ZFAS1,NACA,HLA-E,CORO1A,S100A6,PTMA,IL1R2,FAU,NEAT1,RABAC1,LPL,MMP19,GSTP1,GNB2L1,RNASE1,TMEM66,MT2A,GLUL,VSIG4,AIF1,ADORA3,TSC22D3,EEF1A1,CALR,CD81,TXNIP,S100A4,TPT1,GPX1,THBS1,HSPA5,MS4A6A,CEBPD,ALOX5AP,MS4A4A,C1ORF162,HSP90B1,SAT1,CD163
Triamcinolone Acetonide	Monocytes	down	58	C15ORF48,MMP9,MFSD12,CYBB,LIPA,IL1RN,CSTB,CD9,ITGB2,SLC7A11,S100A11,BCL2A1,PLAUR,HLA-DRB1,CD63,LST1,HLA-DRA,PRDX1,C3,LYZ,VIM,CCL3,RGCC,IL8,HLA-DPA1,TXN,TMSB10,CSF1,PLEK,CD52,MATK,PLA2G7,JUN,FTH1,CYBA,RP11-20G13.3,CD74,PIM3,HCST,CLEC5A,GSN,SPP1,PPP1R14B,GLRX,LGALS3,CHI3L1,ACP5,HLA-DRB5,ACTB,TM4SF19,HLA-DPB1,FABP5,FBP1,ACTG1,CLEC12A,SOD2,SH3BGRL3,PTPRC
Triamcinolone Acetonide	overlap	up	11	EEF1A1,FAU,GNB2L1,HLA-E,NACA,NEAT1,TMEM66,TPT1,TSC22D3,TXNIP,ZFAS1
Triamcinolone Acetonide	overlap	down	12	ACTB,ACTG1,CD52,CD74,CYBA,FTH1,HLA-DRA,HLA-DRB1,PPP1R14B,PTPRC,SH3BGRL3,TMSB10
Acetylcysteine	T cells	up	54	HLA-DPA1,OCIAD2,LGALS1,CORO1A,PNRC1,HLA-DPB1,PRDX1,CD74,CTSD,CALR,SRGN,CD81,GPX1,HCST,RABAC1,HLA-DRB1,GLTSCR2,CD63,TXN,TMSB4X,ZFAS1,MT-ND3,HLA-DRA,LYZ,GPX4,B2M,NEAT1,TYROBP,GSTP1,S100A10,S100A6,LGALS3,CYBA,EIF1,CSTB,SEC61B,PSMB9,ACTG1,TMEM66,S100A11,HLA-E,MT-ND2,FTH1,PPP1R14B,HINT1,TMSB10,ACTB,MT-ND4,TOMM7,VIM,HLA-B,FTL,HLA-C,HLA-A
Acetylcysteine	T cells	down	33	FAU,MT-CO3,EEF1D,SH3BGRL3,MT-CO1,MT-CYB,PTMA,EEF1A1,BTG1,TPT1,EEF1B2,SRSF5,MT-CO2,GNB2L1,CCL5,PTPRC,CD52,MT-ATP6,CIRBP,NACA,EIF3F,CD37,LIMD2,MALAT1,LDHB,IL7R,N4BP2L2,CD3D,PTPRCAP,H1FX,ARGLU1,YPEL3,ANXA1
Acetylcysteine	Monocytes	up	0
Acetylcysteine	Monocytes	down	0
Acetylcysteine	overlap	up	0
Acetylcysteine	overlap	down	0
Everolimus (RAD001)	T cells	up	41	SEC61B,YPEL3,PNISR,PNRC1,GPX4,LTB,H1FX,SRSF5,ACTG1,CD37,ZFAS1,EMP3,GLTSCR2,CIRBP,S100A10,EIF3F,EEF1B2,LIMD2,IL7R,S100A6,MALAT1,MT-CO2,TPT1,NACA,HINT1,MT-CYB,FAU,EEF1A1,HLA-C,MT-ND3,VIM,EEF1D,MT-CO1,GNB2L1,TOMM7,HLA-E,B2M,TMEM66,EIF1,HLA-A,MT-ND4
Everolimus (RAD001)	T cells	down	27	HLA-B,TMSB10,TMSB4X,MT-CO3,SH3BGRL3,FTH1,PTMA,CYBA,MT-ND2,BTG1,ACTB,FTL,CD52,PPP1R14B,CCL5,PTPRC,MT-ATP6,S100A11,CD74,C12ORF57,ANXA1,IL32,PTPRCAP,CORO1A,NEAT1,SRGN,HLA-DRB1
Everolimus (RAD001)	Monocytes	up	38	SOD2,TMEM66,EMP3,EEF1D,CD52,MT-ATP6,TOMM7,GPX4,LST1,CYBB,FCER1G,MT-CO1,SAT1,PNRC1,HLA-DPA1,FAU,HLA-DRA,NEAT1,MT-ND3,IL8,HLA-DRB1,EEF1B2,GSN,CD74,C15ORF48,ITGB2,TIMP1,GNB2L1,NACA,ZFAS1,TACSTD2,NPC2,NDRG2,TMSB10,NCF1,TPT1,EEF1A1,LYZ
Everolimus (RAD001)	Monocytes	down	48	CSTB,CTSD,FTL,LGALS3,PLA2G7,CTSL,AIF1,FABP5,PRDX1,HSP90B1,S100A11,ANXA1,TXN,LIPA,GLUL,MMP9,HSPA5,ACP5,LGALS1,IL1RN,TM4SF19,HINT1,PHLDA1,SEC61B,RGCC,S100A9,FDX1,UPP1,BCL2A1,PPP1R14B,CALR,MFSD12,VIM,JUN,SRGN,GSTP1,CYP1B1,C3,S100A8,PLAUR,CD81,MATK,CCL3,CSF1,APOC1,IER3,SPP1,EMP1
Everolimus (RAD001)	overlap	up	15	EEF1A1,EEF1B2,EEF1D,EMP3,FAU,GNB2L1,GPX4,MT-CO1,MT-ND3,NACA,PNRC1,TMEM66,TOMM7,TPT1,ZFAS1
Everolimus (RAD001)	overlap	down	5	ANXA1,FTL,PPP1R14B,S100A11,SRGN
Isotretinoin	T cells	up	32	NKG7,STK17A,MT-CO1,GSTP1,CORO1A,S100A10,S100A11,ZFAS1,BTG1,PNRC1,MALAT1,PNISR,HLA-E,AES,NACA,B2M,HINT1,TOMM7,EEF1B2,GLTSCR2,GNB2L1,EEF1A1,RARRES3,FTH1,MT-CYB,HLA-B,HLA-A,TPT1,EIF1,HLA-C,TMSB4X,MT-ND4
Isotretinoin	T cells	down	26	TMSB10,FAU,PTMA,FTL,CD52,SH3BGRL3,ACTB,S100A6,PPP1R14B,PTPRC,CCL5,MT-ATP6,MT-ND3,MT-ND2,MT-CO3,EEF1D,ACTG1,CYBA,NEAT1,MT-CO2,VIM,EIF3F,LIMD2,CIRBP,N4BP2L2,IL32
Isotretinoin	Monocytes	up	8	FTL,TIMP1,HLA-DPA1,CD74,HLA-DRA,CTSD,HLA-DRB1,NPC2
Isotretinoin	Monocytes	down	7	S100A6,S100A10,S100A8,APOC1,GSN,S100A4,FTH1
Isotretinoin	overlap	up	0
Isotretinoin	overlap	down	1	S100A6
Ibuprofen	T cells	up	32	GLTSCR2,GPX4,PNRC1,ZFAS1,MALAT1,PSMB9,GSTP1,TOMM7,TMEM66,MT-ND4,S100A10,MT-ATP6,CYBA,MT-ND2,MT-ND3,HLA-E,CCL5,MT-CO1,HINT1,HLA-C,PTMA,HLA-B,B2M,EIF1,FTH1,S100A6,BTG1,HLA-A,MT-CYB,VIM,TMSB4X,ACTG1
Ibuprofen	T cells	down	27	FAU,TPT1,GNB2L1,EEF1D,ACTB,MT-CO2,TMSB10,PPP1R14B,FTL,CD74,EEF1A1,CD52,NACA,CIRBP,SH3BGRL3,EMP3,MT-CO3,PTPRC,S100A11,LDHB,EIF3F,EEF1B2,IL7R,N4BP2L2,CD37,SRSF5,LTB
Ibuprofen	Monocytes	up	0
Ibuprofen	Monocytes	down	0
Ibuprofen	overlap	up	0
Ibuprofen	overlap	down	0
Doramapimod (BIRB 796)	T cells	up	32	NEAT1,SRSF5,GPX4,GSTP1,PNISR,TMEM66,PSMB9,MALAT1,S100A11,BTG1,PPP1R14B,LIMD2,PTMA,TMSB4X,MT-ND2,MT-ND3,B2M,MT-ATP6,VIM,EEF1D,HINT1,S100A6,HLA-E,HLA-C,TPT1,MT-CO1,FTH1,MT-CYB,HLA-B,HLA-A,MT-ND4,TMSB10
Doramapimod (BIRB 796)	T cells	down	24	MT-CO3,FAU,SH3BGRL3,FTL,MT-CO2,ACTB,EIF1,CIRBP,TOMM7,EEF1A1,NACA,EEF1B2,PTPRC,GNB2L1,CYBA,CCL5,EMP3,ACTG1,LDHB,CD52,EIF3F,CD74,C12ORF57,IL7R
Doramapimod (BIRB 796)	Monocytes	up	2	CD74,S100A4
Doramapimod (BIRB 796)	Monocytes	down	1	FOS
Doramapimod (BIRB 796)	overlap	up	0
Doramapimod (BIRB 796)	overlap	down	0
Allopurinol Sodium	T cells	up	37	H1FX,GLTSCR2,ZFAS1,HLA-DRB1,TYROBP,AES,HLA-DRA,SRSF5,HLA-DPA1,CD74,GPX4,PNRC1,SEC61B,B2M,GSTP1,MT-ND2,S100A6,HLA-E,MT-CO2,TMEM66,VIM,ACTB,FTL,MT-CO1,TOMM7,TMSB4X,BTG1,ACTG1,GNB2L1,MT-ATP6,FAU,MT-ND3,EIF1,MT-ND4,MT-CYB,TMSB10,FTH1
Allopurinol Sodium	T cells	down	24	HLA-B,EEF1B2,TPT1,SH3BGRL3,NACA,CIRBP,MT-CO3,CD52,HINT1,CYBA,EEF1D,CCL5,EEF1A1,PTMA,HLA-A,PPP1R14B,HLA-C,LIMD2,C12ORF57,PTPRC,S100A11,ANXA1,LTB,IL32
Allopurinol Sodium	Monocytes	up	0
Allopurinol Sodium	Monocytes	down	0
Allopurinol Sodium	overlap	up	0
Allopurinol Sodium	overlap	down	0
Tranilast	T cells	up	28	GSTP1,MZT2A,SRSF5,GPX4,S100A10,ZFAS1,TMEM66,MT-ND4,HLA-E,HLA-C,PTMA,TMSB4X,ACTG1,FTL,EEF1B2,EEF1A1,B2M,FTH1,FAU,VIM,BTG1,MT-ND3,HINT1,EIF1,MT-CYB,GNB2L1,HLA-A,TMSB10
Tranilast	T cells	down	27	TPT1,ACTB,MT-CO3,MT-CO1,EEF1D,CIRBP,CCL5,S100A6,SH3BGRL3,NACA,MT-CO2,HLA-B,MT-ND2,MT-ATP6,PTPRC,CD52,PPP1R14B,IL7R,CYBA,S100A11,TOMM7,EIF3F,PTPRCAP,N4BP2L2,IL32,LTB,LIMD2
Tranilast	Monocytes	up	0
Tranilast	Monocytes	down	0
Tranilast	overlap	up	0
Tranilast	overlap	down	0
Cyclosporine	T cells	up	26	PNRC1,TMEM66,EIF3F,CCL5,TPT1,PPP1R14B,HLA-C,MT-ATP6,MALAT1,HINT1,VIM,CYBA,FTH1,TOMM7,HLA-E,MT-ND3,EEF1A1,BTG1,MT-ND2,HLA-B,MT-ND4,FAU,GNB2L1,HLA-A,MT-CYB,EIF1
Cyclosporine	T cells	down	30	MT-CO1,MT-CO3,TMSB4X,ACTB,TMSB10,EEF1D,S100A6,FTL,EEF1B2,NACA,CD52,ACTG1,B2M,SH3BGRL3,PTMA,MT-CO2,S100A11,CIRBP,LTB,CD74,LIMD2,LDHB,NEAT1,CD3D,PTPRC,PTPRCAP,EMP3,CD37,CORO1A,HLA-DRA
Cyclosporine	Monocytes	up	5	LYZ,S100A4,CALR,HSP90B1,SEC61B
Cyclosporine	Monocytes	down	2	IL1RN,MFSD12
Cyclosporine	overlap	up	0
Cyclosporine	overlap	down	0
Adapalene	T cells	up	36	CCL5,STK17A,S100A11,YPEL3,GLTSCR2,PPP1R14B,IL32,IL7R,MALAT1,EEF1B2,GPX4,SRSF5,MT-ND2,ZFAS1,HINT1,HLA-C,EIF1,RARRES3,MT-CYB,TOMM7,HLA-E,BTG1,PTMA,B2M,MT-ND3,ACTG1,GNB2L1,TMSB4X,TMEM66,SH3BGRL3,MT-ATP6,TPT1,NACA,FAU,HLA-A,MT-ND4
Adapalene	T cells	down	18	TMSB10,ACTB,MT-CO3,CIRBP,EEF1D,HLA-B,FTH1,EEF1A1,MT-CO1,CD52,S100A6,FTL,PTPRC,EIF3F,VIM,CYBA,MT-CO2,PTPRCAP
Adapalene	Monocytes	up	7	FTL,HLA-DRB5,HLA-DRA,HLA-DRB1,CD74,CTSD,NPC2
Adapalene	Monocytes	down	8	S100A6,S100A8,S100A4,S100A10,GSN,APOC1,EMP3,S100A9
Adapalene	overlap	up	0
Adapalene	overlap	down	1	S100A6
Thalidomide	T cells	up	37	GSTP1,CD3E,SRSF5,MALAT1,NKG7,LDHB,OCIAD2,PPP1R14B,YPEL3,PNRC1,H1FX,S100A6,TMEM66,TOMM7,HLA-E,B2M,CD52,BTG1,MT-CO3,MT-CYB,GNB2L1,HLA-C,FTH1,MT-ND2,MT-ND4,EEF1A1,PTMA,HLA-A,NACA,EIF1,MT-CO1,VIM,MT-ATP6,EEF1B2,HLA-B,TMSB4X,TPT1
Thalidomide	T cells	down	26	ACTB,TMSB10,FAU,EEF1D,MT-ND3,MT-CO2,CYBA,FTL,SH3BGRL3,CIRBP,PTPRC,HINT1,EIF3F,S100A11,ACTG1,CD74,CCL5,NEAT1,N4BP2L2,HLA-DRA,LTB,PTPRCAP,IL32,HLA-DRB1,GPX4,CSTB
Thalidomide	Monocytes	up	0
Thalidomide	Monocytes	down	0
Thalidomide	overlap	up	0
Thalidomide	overlap	down	0
Celecoxib	T cells	up	40	HLA-DPB1,S100A10,GPX4,IL7R,ZFAS1,SRSF5,N4BP2L2,MT-ND3,PNISR,MALAT1,HINT1,CCL5,MT-ATP6,CORO1A,VIM,S100A11,TMEM66,EEF1B2,MT-CO3,PTMA,HLA-C,HLA-B,HLA-E,BTG1,GNB2L1,MT-CO2,FTH1,TPT1,B2M,MT-ND4,FTL,EEF1D,MT-CYB,NACA,PPP1R14B,FAU,TMSB4X,HLA-A,MT-CO1,EIF1
Celecoxib	T cells	down	17	TMSB10,ACTB,ACTG1,EEF1A1,S100A6,CIRBP,CD52,CYBA,PTPRC,SH3BGRL3,TOMM7,CD74,EIF3F,LTB,LIMD2,LDHB,NEAT1
Celecoxib	Monocytes	up	0
Celecoxib	Monocytes	down	0
Celecoxib	overlap	up	0
Celecoxib	overlap	down	0
CTRL3	T cells	up	37	PSMB9,AES,PNRC1,CD74,S100A4,ZFAS1,CORO1A,S100A10,SEC61B,TOMM7,MT-CO2,HLA-E,PPP1R14B,CCL5,SRSF5,B2M,BTG1,MT-ND2,MALAT1,HINT1,MT-ATP6,EIF1,ACTG1,VIM,S100A11,GPX4,MT-CO1,MT-CYB,HLA-A,MT-ND4,PTMA,HLA-B,TMSB10,TMSB4X,MT-ND3,HLA-C,ACTB
CTRL3	T cells	down	26	EEF1D,TPT1,MT-CO3,FAU,EEF1A1,FTL,PTPRC,NACA,EEF1B2,SH3BGRL3,FTH1,CIRBP,S100A6,CD52,GNB2L1,LDHB,EIF3F,HLA-DRB1,C12ORF57,PTPRCAP,LIMD2,N4BP2L2,TMEM66,EMP3,IL7R,LTB
CTRL3	Monocytes	up	0
CTRL3	Monocytes	down	0
CTRL3	overlap	up	0
CTRL3	overlap	down	0
Ketoprofen	T cells	up	31	TOMM7,EEF1A1,CORO1A,GLTSCR2,PPP1R14B,ACTG1,HINT1,EEF1B2,MALAT1,CD52,HLA-C,B2M,MT-ND2,S100A6,HLA-E,MT-CO1,PTMA,BTG1,TMEM66,MT-CYB,HLA-A,TMSB4X,GNB2L1,NACA,MT-ATP6,VIM,FAU,MT-ND4,MT-ND3,TPT1,EIF1
Ketoprofen	T cells	down	14	MT-CO3,FTL,FTH1,HLA-B,EEF1D,TMSB10,MT-CO2,ACTB,PTPRC,CCL5,SH3BGRL3,CIRBP,IL7R,CYBA
Ketoprofen	Monocytes	up	0
Ketoprofen	Monocytes	down	0
Ketoprofen	overlap	up	0
Ketoprofen	overlap	down	0
Loratadine	T cells	up	40	C9ORF142,LDHB,S100A10,CORO1A,GLTSCR2,NKG7,GSTP1,ZFAS1,ACTG1,IL7R,YPEL3,PNISR,MALAT1,PPP1R14B,MT-ND2,EIF1,TOMM7,NACA,BTG1,AES,HLA-E,MT-ATP6,S100A11,EEF1B2,TMEM66,MT-CO1,B2M,HLA-C,MT-CYB,TPT1,FAU,HLA-B,TMSB4X,CD52,MT-ND3,HLA-A,VIM,FTH1,MT-ND4,GNB2L1
Loratadine	T cells	down	21	MT-CO3,ACTB,FTL,TMSB10,MT-CO2,EEF1D,SH3BGRL3,PTMA,CYBA,PTPRC,CD74,CCL5,EIF3F,S100A6,CD37,EEF1A1,CIRBP,C12ORF57,PTPRCAP,LTB,ARGLU1
Loratadine	Monocytes	up	3	HLA-DRA,B2M,PLA2G7
Loratadine	Monocytes	down	1	C15ORF48
Loratadine	overlap	up	1	B2M
Loratadine	overlap	down	0
Tazarotene	T cells	up	29	GSTP1,MALAT1,S100A6,BTG1,S100A10,S100A11,PPP1R14B,MT-CO2,CCL5,RARRES3,VIM,B2M,TOMM7,ACTG1,MT-ND4,EEF1B2,MT-ATP6,MT-CO1,PTMA,HLA-C,HLA-E,GNB2L1,MT-ND3,TMEM66,HLA-A,MT-CYB,TMSB4X,EIF1,HLA-B
Tazarotene	T cells	down	24	TMSB10,TPT1,FTH1,MT-CO3,EEF1A1,EEF1D,ACTB,CD52,FAU,FTL,CIRBP,SH3BGRL3,NACA,PTPRC,MT-ND2,CD74,EIF3F,HINT1,CYBA,SRSF5,CD37,N4BP2L2,NEAT1,CSTB
Tazarotene	Monocytes	up	7	FABP5,HLA-DRB5,CD74,CTSD,HLA-DRA,HLA-DRB1,NPC2
Tazarotene	Monocytes	down	9	S100A6,S100A8,S100A10,APOC1,FTH1,S100A4,GSN,APOE,S100A9
Tazarotene	overlap	up	0
Tazarotene	overlap	down	1	FTH1
Bimatoprost	T cells	up	36	ZFAS1,PNRC1,S100A10,LIMD2,IL32,IL7R,PPP1R14B,CD3D,B2M,SRSF5,BTG1,CCL5,HLA-C,TOMM7,TMEM66,S100A6,HINT1,MALAT1,FTH1,TPT1,EIF1,EEF1B2,NACA,MT-ND2,GNB2L1,CD52,HLA-B,MT-ND3,MT-ATP6,TMSB4X,MT-ND4,HLA-E,MT-CYB,VIM,FAU,HLA-A
Bimatoprost	T cells	down	24	EEF1D,ACTB,TMSB10,EEF1A1,MT-CO2,SH3BGRL3,FTL,CIRBP,CD74,CYBA,MT-CO3,PTMA,EIF3F,S100A11,MT-CO1,NEAT1,N4BP2L2,C12ORF57,HLA-DRB1,PTPRC,ACTG1,HLA-DRA,EMP3,LDHB
Bimatoprost	Monocytes	up	0
Bimatoprost	Monocytes	down	0
Bimatoprost	overlap	up	0
Bimatoprost	overlap	down	0
Cetirizine DiHCl	T cells	up	37	EIF4A2,PSMB9,PTPRCAP,RARRES3,GPX4,APOBEC3G,S100A10,GLTSCR2,IL32,EMP3,TMEM66,MT-ND2,MT-CO2,TOMM7,BTG1,HLA-E,CCL5,NACA,PPP1R14B,CD52,S100A6,B2M,FAU,MT-CO1,MT-ND3,SH3BGRL3,HLA-A,HLA-C,FTH1,VIM,MT-ATP6,MALAT1,TMSB4X,MT-ND4,MT-CYB,HLA-B,PTMA
Cetirizine DiHCl	T cells	down	28	EEF1D,TMSB10,GNB2L1,EEF1B2,TPT1,CIRBP,EEF1A1,MT-CO3,EIF1,ACTB,ACTG1,FTL,PTPRC,CYBA,EIF3F,CD74,C12ORF57,CD37,LIMD2,HINT1,NEAT1,H1FX,HLA-DRA,N4BP2L2,LDHB,HLA-DRB1,S100A11,NKG7
Cetirizine DiHCl	Monocytes	up	2	CD74,FABP5
Cetirizine DiHCl	Monocytes	down	5	MFSD12,HLA-A,C15ORF48,IL1RN,HCST
Cetirizine DiHCl	overlap	up	0
Cetirizine DiHCl	overlap	down	0
Mesalamine	T cells	up	31	GSTP1,SRSF5,CD3D,GLTSCR2,AES,LTB,MALAT1,S100A11,BTG1,HLA-E,TOMM7,B2M,TMEM66,MT-ND2,PTMA,NACA,HLA-C,EEF1A1,VIM,MT-ATP6,MT-CO1,TMSB4X,MT-ND4,EIF1,FTH1,HLA-A,FAU,HLA-B,MT-ND3,ACTG1,MT-CYB
Mesalamine	T cells	down	25	TPT1,FTL,TMSB10,EEF1D,MT-CO3,ACTB,MT-CO2,SH3BGRL3,EEF1B2,PPP1R14B,S100A6,CYBA,CCL5,LIMD2,EIF3F,CIRBP,GNB2L1,CD74,CD52,PTPRC,CD37,NEAT1,N4BP2L2,C12ORF57,LDHB
Mesalamine	Monocytes	up	2	HLA-C,B2M
Mesalamine	Monocytes	down	0
Mesalamine	overlap	up	2	B2M,HLA-C
Mesalamine	overlap	down	0
Mercaptopurine (6-MP)	T cells	up	34	CD37,YPEL3,RABAC1,PNISR,IL7R,CORO1A,PSMB9,TMEM66,LIMD2,S100A10,MALAT1,MT-CYB,GLTSCR2,MT-ATP6,VIM,EEF1B2,S100A6,HLA-E,NACA,B2M,MT-ND2,BTG1,TMSB4X,EIF1,S100A11,PPP1R14B,HINT1,HLA-C,MT-ND3,MT-ND4,FTH1,FAU,HLA-B,TPT1
Mercaptopurine (6-MP)	T cells	down	32	GNB2L1,MT-CO1,CYBA,EEF1D,FTL,MT-CO3,MT-CO2,ACTB,TMSB10,HLA-A,CCL5,PTMA,CIRBP,EEF1A1,SH3BGRL3,ACTG1,PTPRC,TOMM7,CD52,SRSF5,N4BP2L2,CD74,C12ORF57,LDHB,H1FX,HLA-DRB1,NKG7,GPX4,EIF3F,NEAT1,EMP3,ZFAS1
Mercaptopurine (6-MP)	Monocytes	up	2	PLA2G7,B2M
Mercaptopurine (6-MP)	Monocytes	down	0
Mercaptopurine (6-MP)	overlap	up	1	B2M
Mercaptopurine (6-MP)	overlap	down	0
CTRL1	T cells	up	47	PSMB9,GLTSCR2,GSTP1,EMP3,SRGN,GPX1,C1ORF63,MALAT1,CD74,NEAT1,TYROBP,GPX4,IL7R,HLA-DRA,CCL5,HLA-DPB1,PNISR,S100A10,H1FX,TOMM7,EEF1B2,PTPRC,PNRC1,BTG1,HINT1,MT-CO1,S100A6,TMEM66,PPP1R14B,VIM,B2M,MT-ND2,SEC61B,MT-ND3,TMSB4X,FTH1,MT-ATP6,ACTB,HLA-C,HLA-E,TMSB10,HLA-B,EIF1,GNB2L1,HLA-A,MT-ND4,MT-CYB
CTRL1	T cells	down	25	FAU,EEF1A1,TPT1,PTMA,FTL,EEF1D,MT-CO2,SH3BGRL3,NACA,CYBA,CIRBP,MT-CO3,CD52,LIMD2,ZFAS1,LTB,ACTG1,LDHB,S100A11,CD3D,CD37,N4BP2L2,C12ORF57,PTPRCAP,EIF3F
CTRL1	Monocytes	up	1	B2M
CTRL1	Monocytes	down	4	CD81,JUN,NACA,TOMM7
CTRL1	overlap	up	1	B2M
CTRL1	overlap	down	1	NACA
Busulfan	T cells	up	42	CST7,TXN,PNRC1,SRSF5,NFKBIA,LTB,GPX4,IL7R,AES,ZFAS1,CD3D,N4BP2L2,S100A10,ACTG1,TMEM66,HINT1,LDHB,SH3BGRL3,MALAT1,EIF1,GLTSCR2,MT-ND3,FTH1,EEF1A1,S100A6,MT-ND2,PPP1R14B,GNB2L1,MT-CYB,CORO1A,B2M,TPT1,MT-ATP6,CD52,EEF1B2,MT-CO1,TMSB4X,HLA-E,HLA-C,HLA-A,VIM,MT-ND4
Busulfan	T cells	down	30	FAU,HLA-B,ACTB,PTMA,MT-CO3,TMSB10,TOMM7,EEF1D,MT-CO2,CCL5,FTL,CIRBP,NACA,BTG1,CD74,NEAT1,EIF3F,CD37,CYBA,C12ORF57,PTPRC,SEC61B,EMP3,CSTB,ARGLU1,S100A11,ANXA1,SRGN,IL32,PTPRCAP
Busulfan	Monocytes	up	0
Busulfan	Monocytes	down	0
Busulfan	overlap	up	0
Busulfan	overlap	down	0
CTRL5	T cells	up	34	GPX4,IL7R,ZFAS1,TMEM66,S100A10,C9ORF142,MT-ND2,CYBA,MT-CO2,MALAT1,HLA-C,S100A11,EIF1,BTG1,MT-ND3,PPP1R14B,MT-ATP6,HINT1,S100A6,SH3BGRL3,TOMM7,MT-ND4,FTH1,FTL,PTMA,HLA-A,MT-CYB,CCL5,HLA-B,MT-CO1,B2M,VIM,TMSB4X,FAU
CTRL5	T cells	down	26	TMSB10,TPT1,EEF1D,EEF1B2,EEF1A1,CIRBP,NACA,ACTB,MT-CO3,GNB2L1,HLA-E,ACTG1,CD52,PTPRC,LIMD2,EIF3F,LTB,PTPRCAP,HLA-DRB1,CD37,EMP3,LDHB,HLA-DRA,C12ORF57,CD74,N4BP2L2
CTRL5	Monocytes	up	0
CTRL5	Monocytes	down	0
CTRL5	overlap	up	0
CTRL5	overlap	down	0
Zafirlukast	T cells	up	34	GPX4,RABAC1,GSTP1,CD3E,PNRC1,ZFAS1,PSMB9,GLTSCR2,EIF3F,S100A10,HLA-E,TMEM66,SRSF5,MT-ND2,EIF1,HINT1,FTH1,B2M,HLA-C,MT-ND3,TOMM7,EEF1A1,MT-CO1,TPT1,PPP1R14B,GNB2L1,MT-ATP6,MT-ND4,EEF1B2,MT-CO2,BTG1,VIM,MT-CYB,HLA-A
Zafirlukast	T cells	down	33	FAU,TMSB10,FTL,SH3BGRL3,ACTG1,EEF1D,PTMA,HLA-B,ACTB,MT-CO3,CYBA,NACA,S100A6,CD52,TMSB4X,S100A11,CCL5,CIRBP,PTPRC,N4BP2L2,CD74,LIMD2,NEAT1,EMP3,LTB,IL32,HLA-DRA,PTPRCAP,LDHB,SEC61B,C12ORF57,CSTB,ANXA1
Zafirlukast	Monocytes	up	1	B2M
Zafirlukast	Monocytes	down	0
Zafirlukast	overlap	up	1	B2M
Zafirlukast	overlap	down	0
Zileuton	T cells	up	29	HCST,MALAT1,BTG1,EEF1B2,GLTSCR2,PPP1R14B,EIF1,TMEM66,HINT1,GNB2L1,SH3BGRL3,CD52,HLA-E,MT-CYB,B2M,CCL5,FTH1,ACTG1,TOMM7,MT-ND3,TMSB4X,HLA-A,FAU,MT-ATP6,MT-CO1,HLA-C,MT-ND4,VIM,HLA-B
Zileuton	T cells	down	20	TPT1,MT-CO3,MT-CO2,EEF1D,S100A6,EEF1A1,ACTB,NACA,TMSB10,FTL,CYBA,PTMA,CIRBP,EIF3F,C12ORF57,LIMD2,N4BP2L2,SRSF5,LTB,PTPRC
Zileuton	Monocytes	up	0
Zileuton	Monocytes	down	0
Zileuton	overlap	up	0
Zileuton	overlap	down	0
Latrepirdine 2HCl	T cells	up	39	GSTP1,ZFAS1,LIMD2,S100A10,CORO1A,GLTSCR2,CD74,PNISR,EEF1B2,MALAT1,GPX4,PNRC1,MT-ND3,TOMM7,MT-CO2,SRSF5,IL7R,HINT1,HLA-C,HLA-E,CCL5,PPP1R14B,B2M,HLA-A,FAU,MT-ND2,TMEM66,VIM,GNB2L1,ACTG1,FTH1,MT-ATP6,TPT1,MT-ND4,MT-CYB,BTG1,TMSB4X,HLA-B,MT-CO1
Latrepirdine 2HCl	T cells	down	21	PTMA,TMSB10,FTL,SH3BGRL3,EIF1,EEF1A1,MT-CO3,ACTB,NACA,EEF1D,S100A6,CD52,CYBA,EIF3F,CIRBP,S100A11,PTPRC,IL32,NEAT1,H1FX,EMP3
Latrepirdine 2HCl	Monocytes	up	0
Latrepirdine 2HCl	Monocytes	down	0
Latrepirdine 2HCl	overlap	up	0
Latrepirdine 2HCl	overlap	down	0
Rapamycin (Sirolimus)	T cells	up	44	LEPROTL1,AES,TXN,RABAC1,YPEL3,PNRC1,GPX4,N4BP2L2,PNISR,CD63,SEC61B,LTB,S100A10,PPP1R14B,LDHB,SRSF5,TMEM66,IL7R,MALAT1,ZFAS1,B2M,FTH1,S100A11,BTG1,HLA-B,MT-ND2,FAU,TOMM7,SH3BGRL3,TPT1,HINT1,EEF1B2,HLA-E,EIF1,MT-ATP6,EEF1A1,VIM,GNB2L1,MT-CO1,MT-ND4,HLA-C,MT-CYB,MT-ND3,HLA-A
Rapamycin (Sirolimus)	T cells	down	34	ACTB,TMSB4X,MT-CO3,TMSB10,EEF1D,MT-CO2,PTMA,NACA,CCL5,S100A6,FTL,CYBA,CIRBP,CD52,PTPRC,CD74,ACTG1,EIF3F,LIMD2,H1FX,NEAT1,CD37,CD3D,SRGN,HLA-DRA,HLA-DRB1,GLTSCR2,ARGLU1,EMP3,C12ORF57,CSTB,PPP2R5C,CORO1A,IL32
Rapamycin (Sirolimus)	Monocytes	up	53	GLRX,S100A10,NFKBIA,LST1,HCST,FOS,MT-ND4,EEF1B2,MT-CYB,SAT1,HLA-DRB5,RABAC1,EEF1D,H1FX,PTPRC,TMEM66,MT-CO2,MALAT1,HLA-C,CD9,CYBB,MT-CO1,SRSF5,HLA-DRB1,GSTP1,MT-ATP6,EMP3,HLA-DRA,CD52,FCER1G,SOD2,TIMP1,PNRC1,CD74,B2M,GPX4,NEAT1,C15ORF48,IL8,MT-ND3,GNB2L1,ITGB2,GSN,NPC2,NACA,ZFAS1,TACSTD2,NCF1,TPT1,NDRG2,EEF1A1,TMSB10,LYZ
Rapamycin (Sirolimus)	Monocytes	down	57	FTL,CSTB,CTSD,LGALS3,FABP5,PLA2G7,AIF1,CTSL,GLUL,S100A9,MMP9,LIPA,ANXA1,S100A11,BCL2A1,HSPA5,PRDX1,SEC61B,LGALS1,PPP1R14B,FDX1,CLEC12A,ACP5,PHLDA1,TXN,IL1RN,UPP1,TM4SF19,CD81,C3,MFSD12,TMSB4X,S100A8,CALR,HINT1,HSP90B1,VIM,RGCC,CSF1,CYP1B1,SRGN,S100A4,APOC1,HLA-E,PLAUR,PLEK,PIM3,EMP1,IER3,MATK,CD63,SPP1,CIRBP,S100A6,GPX1,ACTB,HLA-A
Rapamycin (Sirolimus)	overlap	up	19	B2M,EEF1A1,EEF1B2,GNB2L1,GPX4,HLA-C,MALAT1,MT-ATP6,MT-CO1,MT-CYB,MT-ND3,MT-ND4,PNRC1,RABAC1,S100A10,SRSF5,TMEM66,TPT1,ZFAS1
Rapamycin (Sirolimus)	overlap	down	7	ACTB,CIRBP,CSTB,FTL,S100A6,SRGN,TMSB4X
Alprostadil	T cells	up	68	CCL22,ZFP36L1,HLA-DQB1,HLA-DPB1,FAM118A,LGALS3,MARCKS,PNRC1,CSTB,GSTP1,LGALS1,CORO1A,STK4,MARCKSL1,PSMB9,HLA-DPA1,MALAT1,PNISR,TYROBP,CD74,BIRC3,PRDX1,FABP5,YPEL3,SAMSN1,B2M,GPX1,GLTSCR2,S100A10,IL7R,HLA-DRA,EIF1,MT-ATP6,CD63,CCR7,HLA-B,HLA-DRB1,MT-ND3,HINT1,FTL,CXCR4,SRGN,HLA-E,ZFAS1,NEAT1,S100A6,EEF1A1,TXN,SEC61B,S100A11,MT-ND2,EEF1D,BTG1,TPT1,VIM,FAU,TMSB10,TMEM66,TMSB4X,ACTB,GPX4,HLA-C,ACTG1,…
Alprostadil	T cells	down	24	MT-CYB,CCL5,CD52,NACA,GNB2L1,SH3BGRL3,PTMA,PTPRC,EEF1B2,PPP1R14B,LTB,TOMM7,SRSF5,EIF3F,MT-CO2,MT-CO3,PTPRCAP,CIRBP,CD37,C12ORF57,LDHB,N4BP2L2,LIMD2,CD3D
Alprostadil	Monocytes	up	54	MT-CO3,NFKBIA,CIRBP,VMO1,EEF1D,MALAT1,RABAC1,MT-ND4,H1FX,HLA-E,FABP5,ZFP36L1,AMICA1,CTSD,FAU,ARL4C,MT-ATP6,GNB2L1,MS4A4A,FTH1,MT-CO1,AIF1,IL8,GSTP1,CXCL2,ZFAS1,MT-ND3,MT-CO2,EREG,B2M,S100A9,NEAT1,TMEM66,ALOX5AP,SOD2,CEBPD,FCN1,S100A4,GPR183,EEF1A1,CCL22,HLA-A,TPT1,CXCL3,SAT1,TIMP1,MT-CYB,TYROBP,SAMSN1,LYZ,BTG1,SRGN,TMSB4X,THBS1
Alprostadil	Monocytes	down	74	VIM,LIPA,CSTB,CD63,APOC1,SH3BGRL3,CD52,SPP1,FBP1,CYBB,RGCC,LGALS3,ACTB,MATK,TMSB10,S100A11,PPP1R14B,GSN,IL1RN,ITGB2,APOE,LPL,TM4SF19,CSF1,LST1,CCL3,TXN,C3,BCL2A1,CALR,EEF1B2,ACP5,CD81,HSPA5,RP11-20G13.3,EMP1,SEC61B,CLEC12A,HSP90B1,PLEK,HCST,C15ORF48,HLA-DPA1,FDX1,HLA-DRB1,ANXA1,GLRX,GLUL,UPP1,FTL,HINT1,PLAUR,MMP9,ACTG1,HLA-DRA,PRDX1,CD74,CLEC2B,TOMM7,JUN,CTSL,CYP1B1,CHI3L1,HLA-DPB1,MT2A,PSMB9,PTP…
Alprostadil	overlap	up	25	B2M,BTG1,CCL22,EEF1A1,EEF1D,FABP5,FAU,FTH1,GSTP1,HLA-A,HLA-E,MALAT1,MT-ATP6,MT-CO1,MT-ND3,MT-ND4,NEAT1,SAMSN1,SRGN,TMEM66,TMSB4X,TPT1,TYROBP,ZFAS1,ZFP36L1
Alprostadil	overlap	down	7	CD52,EEF1B2,LIMD2,PPP1R14B,PTPRC,SH3BGRL3,TOMM7
Masitinib (AB1010)	T cells	up	34	LTB,EMP3,GSTP1,RABAC1,RARRES3,CYBA,PPP1R14B,S100A10,TMEM66,GLTSCR2,PTMA,MALAT1,MT-ATP6,HLA-E,S100A6,MT-CO1,MT-CO3,GNB2L1,VIM,MT-ND4,CCL5,MT-ND2,FTL,B2M,HLA-A,MT-ND3,EEF1A1,MT-CYB,NACA,FTH1,TPT1,EIF1,CD52,TMSB4X
Masitinib (AB1010)	T cells	down	32	FAU,EEF1D,ACTB,TMSB10,EEF1B2,HLA-B,TOMM7,HLA-C,HINT1,SH3BGRL3,EIF3F,CIRBP,BTG1,MT-CO2,CD74,ACTG1,S100A11,PTPRC,C12ORF57,SRSF5,IL7R,N4BP2L2,PTPRCAP,LIMD2,ZFAS1,HLA-DRA,HLA-DRB1,LDHB,GPX4,ARGLU1,SRGN,NEAT1
Masitinib (AB1010)	Monocytes	up	26	TPT1,GLRX,CALR,NFKBIA,SAT1,TXN,APOC1,PRDX1,CYBB,NEAT1,CSTB,LGALS3,CD52,FCER1G,ITGB2,IL8,HLA-C,LYZ,CYP1B1,ACP5,B2M,HLA-A,PLA2G7,SOD2,GPX4,FTH1
Masitinib (AB1010)	Monocytes	down	39	IL1RN,FABP5,AIF1,NPC2,GSN,PPP1R14B,S100A6,SRGN,HLA-DRA,HSP90B1,ACTB,CLEC5A,ANXA1,TMSB4X,MMP9,SEC61B,S100A9,SPP1,FBP1,ACTG1,PHLDA1,HCST,S100A10,GNB2L1,NACA,HSPA5,EMP3,S100A4,MATK,GPX1,LIPA,CTSD,VIM,S100A8,JUN,EIF1,LGALS1,S100A11,CD9
Masitinib (AB1010)	overlap	up	5	B2M,CD52,FTH1,HLA-A,TPT1
Masitinib (AB1010)	overlap	down	5	ACTB,ACTG1,HLA-DRA,S100A11,SRGN
Methotrexate	T cells	up	32	TMEM66,CD74,PNRC1,SEC61B,TXN,CXCR4,SRSF5,NACA,GSTP1,GPX4,HLA-C,ZFAS1,PPP1R14B,EEF1B2,IL7R,MALAT1,EEF1A1,GNB2L1,MT-CO1,ACTG1,EIF1,FAU,B2M,PTMA,MT-ND3,EEF1D,HLA-A,MT-CYB,TMSB10,TMSB4X,VIM,MT-ND4
Methotrexate	T cells	down	29	MT-CO3,HLA-B,CD52,TPT1,FTH1,FTL,SH3BGRL3,BTG1,CIRBP,MT-CO2,ACTB,MT-ATP6,HINT1,TOMM7,CCL5,PTPRC,CYBA,MT-ND2,HLA-E,S100A6,EIF3F,CD37,S100A11,LIMD2,NEAT1,LDHB,N4BP2L2,HLA-DRB1,C12ORF57
Methotrexate	Monocytes	up	0
Methotrexate	Monocytes	down	0
Methotrexate	overlap	up	0
Methotrexate	overlap	down	0

### Sheet: degenes_percent
	overlap	Monocytes	T cells	Total Genes
Meprednisone	0.0208333	0.28125	0.697917	96
Dexrazoxane HCl (ICRF-187, ADR-529)	0	0	1	134
Etodolac	0	0	1	47
Phenylbutazone	0	0	1	71
Pomalidomide	0.047619	0.0357143	0.916667	84
Budesonide	0.162338	0.506494	0.331169	154
Loteprednol etabonate	0.1375	0.41875	0.44375	160
CTRL6				0
Betamethasone Valerate	0.0965517	0.510345	0.393103	145
Febuxostat	0	0	1	57
Sulfasalazine	0	0	1	65
CTRL2	0.025	0.05	0.925	80
Flurbiprofen	0	0	1	68
Mianserin HCl	0	0	1	59
Naproxen Sodium	0	0	1	64
CTRL4	0	0	1	75
Triamcinolone Acetonide	0.155405	0.506757	0.337838	148
Acetylcysteine	0	0	1	87
Everolimus (RAD001)	0.149254	0.492537	0.358209	134
Isotretinoin	0.0138889	0.194444	0.791667	72
Ibuprofen	0	0	1	59
Doramapimod (BIRB 796)	0	0.0508475	0.949153	59
Allopurinol Sodium	0	0	1	61
Tranilast	0	0	1	55
Cyclosporine	0	0.111111	0.888889	63
Adapalene	0.0147059	0.205882	0.779412	68
Thalidomide	0	0	1	63
Celecoxib	0	0	1	57
CTRL3	0	0	1	63
Ketoprofen	0	0	1	45
Loratadine	0.015625	0.046875	0.9375	64
Tazarotene	0.0147059	0.220588	0.764706	68
Bimatoprost	0	0	1	60
Cetirizine DiHCl	0	0.0972222	0.902778	72
Mesalamine	0.0357143	0	0.964286	56
Mercaptopurine (6-MP)	0.0149254	0.0149254	0.970149	67
CTRL1	0.0266667	0.04	0.933333	75
Busulfan	0	0	1	72
CTRL5	0	0	1	60
Zafirlukast	0.0149254	0	0.985075	67
Zileuton	0	0	1	49
Latrepirdine 2HCl	0	0	1	60
Rapamycin (Sirolimus)	0.160494	0.518519	0.320988	162
Alprostadil	0.170213	0.510638	0.319149	188
Masitinib (AB1010)	0.0826446	0.454545	0.46281	121
Methotrexate	0	0	1	61
